# Modelling quantitative fungicide resistance and breakdown of resistant cultivars: designing integrated disease management strategies for Septoria of winter wheat

**DOI:** 10.1101/2022.08.10.503500

**Authors:** Nick P Taylor, Nik J Cunniffe

## Abstract

Plant pathogens respond to selection pressures exerted by disease management strategies. This can lead to fungicide resistance and/or the breakdown of disease-resistant cultivars, each of which significantly threaten food security. Both fungicide resistance and cultivar breakdown can be characterised as qualitative or quantitative. Qualitative (monogenic) resistance/breakdown involves a step change in the characteristics of the pathogen population with respect to disease control, often caused by a single genetic change. Quantitative (polygenic) resistance/breakdown instead involves multiple genetic changes, each causing a smaller shift in pathogen characteristics, leading to a gradual alteration in the effectiveness of disease control over time. Although resistance/breakdown to many fungicides/cultivars currently in use is quantitative, the overwhelming majority of modelling studies focus on the much simpler case of qualitative resistance. Further, those very few models of quantitative resistance/breakdown which do exist are not fitted to field data. Here we present a model of quantitative resistance/breakdown applied to *Zymoseptoria tritici*, which causes Septoria leaf blotch, the most prevalent disease of wheat worldwide. Our model is fitted to data from field trials in the UK and Denmark. For fungicide resistance, we show that the optimal disease management strategy depends on the timescale of interest. Greater numbers of fungicide applications per year lead to greater selection for resistant strains, although over short timescales this can be offset by the increased control offered by more sprays. However, over longer timescales higher yields are attained using fewer fungicide applications per year. Deployment of disease-resistant cultivars is not only a valuable disease management strategy, but also offers the secondary benefit of protecting fungicide effectiveness by delaying the development of fungicide resistance. However, disease-resistant cultivars themselves erode over time. We show how an integrated disease management strategy with frequent replacement of disease-resistant cultivars can give a large improvement in fungicide durability and yields.

**Author Summary:** Plant pathogens pose a major threat to crop yields. The two most common forms of pathogen control, namely use of fungicides and deployment of disease resistant cultivars, are threatened by pathogen evolution causing fungicide resistance or erosion/breakdown of cultivar control. There are two categories of resistance/breakdown; qualitative or quantitative. Although resistance to many cultivars and the most common fungicides is quantitative, the mathematical modelling literature focuses almost exclusively on qualitative resistance, for simplicity or due to lack of appropriate data required to fit a model of quantitative resistance. In this study we present the first model focusing on both quantitative fungicide resistance and cultivar breakdown to be fitted to field data. We use the disease of wheat, Septoria leaf blotch, as a case study. After fitting our model to field trial data from the UK and Denmark, we use it to demonstrate how to design sustainable disease management strategies that optimise yield. We show that combining resistant cultivars with fungicide applications can prolong the effectiveness of both strategies, but that the optimal number of fungicide applications depends on the timescale of interest. Over short timescales, the optimal strategy uses more fungicide applications per year than over longer timescales.
