## Supplementary Data 1 for "Modelling quantitative fungicide resistance and breakdown of resistant cultivars: designing integrated disease management strategies for Septoria of winter wheat"

disease_severity	yield
0.0	10.56923329001128
0.5	10.521303503383335
1.0	10.473373716755388
1.5	10.425523834008894
2.0	10.377836788900293
2.5	10.330317126242075
3.0	10.28296939084673
3.5000000000000004	10.23579812752675
4.0	10.188807881094617
4.5	10.142003196362824
5.0	10.095388618143861
5.5	10.048968691250217
6.0	10.002747960494379
6.5	9.956730970688836
7.000000000000001	9.91092226664608
7.5	9.865326393178599
8.0	9.819947895098881
8.5	9.774791317219416
9.0	9.729861204352693
9.5	9.685162101311201
10.0	9.640698552907429
10.5	9.596475103953866
11.0	9.552496299263002
11.5	9.508766683647325
12.0	9.465290801919325
12.5	9.42207319889149
13.0	9.37911841937631
13.5	9.336431008186274
14.000000000000002	9.294015510133871
14.499999999999998	9.25187647003159
15.0	9.210018432691921
15.5	9.16844594292735
16.0	9.127163545550372
16.5	9.08617578537347
17.0	9.045487207209137
17.5	9.00510235586986
18.0	8.96502577616813
18.5	8.925262012916434
19.0	8.885815610927262
19.5	8.846691115013103
20.0	8.807893069986447
20.5	8.769426020659782
21.0	8.731294511845599
21.5	8.693503088356385
22.0	8.65605629500463
22.5	8.618958676602821
23.0	8.58221477796345
23.5	8.545829143899006
24.0	8.509806319221978
24.5	8.474150848744852
25.0	8.43886727728012
25.5	8.403960149640273
26.0	8.369434010637796
26.5	8.33529340508518
27.0	8.301542877794914
27.500000000000004	8.268186973579486
28.000000000000004	8.235230237251386
28.500000000000004	8.202677213623105
28.999999999999996	8.17053244750713
29.5	8.13880048371595
30.0	8.107485867062055
30.5	8.076593142357932
31.0	8.046126854416075
31.5	8.016091548048967
32.0	7.986491768069102
32.5	7.957332059288966
33.0	7.92861696652105
33.5	7.900351034577842
34.0	7.87253880827183
34.5	7.845184832415507
35.0	7.818293651821358
35.5	7.791869811301876
36.0	7.765917855669546
36.5	7.74044232973686
37.0	7.715447778316305
37.5	7.690938746220372
38.0	7.6669197782615495
38.5	7.643395419252327
39.0	7.6203702140051925
39.5	7.597848707332636
40.0	7.575835444047145
40.5	7.5543349689612125
41.0	7.533349999574108
41.5	7.512875944132254
42.0	7.4929063835688545
42.5	7.47343489881711
43.0	7.454455070810227
43.5	7.435960480481409
44.0	7.41794470876386
44.5	7.400401336590785
45.0	7.383323944895386
45.5	7.366706114610867
46.0	7.350541426670435
46.5	7.334823462007291
47.0	7.31954580155464
47.5	7.304702026245686
48.0	7.290285717013633
48.5	7.276290454791685
49.0	7.262709820513047
49.5	7.24953739511092
50.0	7.2367667595185114
50.5	7.224391494669022
51.0	7.21240518149566
51.5	7.200801400931624
52.0	7.189573733910122
52.5	7.178715761364358
53.0	7.168221064227534
53.5	7.158083223432855
54.0	7.148295819913525
54.50000000000001	7.1388524346027475
55.00000000000001	7.129746648433727
55.50000000000001	7.120972042339667
56.00000000000001	7.112522197253773
56.50000000000001	7.104390694109245
57.00000000000001	7.096571113839293
57.50000000000001	7.089057037377117
57.99999999999999	7.081842045655921
58.5	7.07491971960891
59.0	7.068283640169288
59.5	7.061927388270259
60.0	7.055844544845026
60.5	7.050028690826794
61.0	7.044473407148768
61.5	7.039172274744149
62.0	7.034118874546143
62.5	7.029306787487955
63.0	7.024729594502787
63.5	7.020380876523843
64.0	7.016254214484329
64.5	7.012343189317447
65.0	7.0086413819564015
65.5	7.005142373334397
66.0	7.001839744384638
66.5	6.998727076040326
67.0	6.995797949234667
67.5	6.9930459449008655
68.0	6.990464643972125
68.5	6.988047627381647
69.0	6.985788476062639
69.5	6.983680770948304
70.0	6.981718092971844
70.5	6.979894023066467
71.0	6.978202142165372
71.5	6.9766360312017675
72.0	6.975189271108855
72.5	6.97385544281984
73.0	6.9726281272679245
73.5	6.971500905386313
74.0	6.970467358108211
74.5	6.969521066366822
75.0	6.968655611095349
75.5	6.967864573226995
76.0	6.967141533694967
76.5	6.966480073432468
77.0	6.965873773372701
77.5	6.96531621444887
78.0	6.96480097759418
78.5	6.964321643741834
79.0	6.963871793825037
79.5	6.963445008776992
80.0	6.963034869530905
80.5	6.962630913496862
81.0	6.9622269574628195
81.5	6.961823001428778
82.0	6.961419045394736
82.5	6.961015089360694
83.0	6.960611133326651
83.5	6.9602071772926095
84.0	6.959803221258568
84.5	6.959399265224525
85.0	6.958995309190483
85.5	6.958591353156441
86.0	6.9581873971223995
86.5	6.957783441088357
87.0	6.957379485054315
87.5	6.956975529020273
88.0	6.956571572986231
88.5	6.9561676169521895
89.0	6.955763660918147
89.5	6.9553597048841045
90.0	6.954955748850063
90.5	6.954551792816021
91.0	6.954147836781979
91.5	6.953743880747936
92.0	6.9533399247138945
92.5	6.952935968679853
93.0	6.95253201264581
93.5	6.952128056611768
94.0	6.951724100577726
94.5	6.9513201445436845
95.0	6.950916188509642
95.5	6.9505122324756
96.0	6.950108276441558
96.5	6.949704320407516
97.0	6.9493003643734745
97.5	6.948896408339432
98.0	6.9484924523053895
98.5	6.948088496271348
99.0	6.947684540237306
99.5	6.947280584203264
100.0	6.946876628169221
